# Patterns of within-host genetic diversity in SARS-CoV-2

**DOI:** 10.1101/2020.12.23.424229

**Authors:** Gerry Tonkin-Hill, Inigo Martincorena, Roberto Amato, Andrew R J Lawson, Moritz Gerstung, Ian Johnston, David K Jackson, Naomi R Park, Stefanie V Lensing, Michael A Quail, Sónia Gonçalves, Cristina Ariani, Michael Spencer Chapman, William L Hamilton, Luke W Meredith, Grant Hall, Aminu S Jahun, Yasmin Chaudhry, Myra Hosmillo, Malte L Pinckert, Iliana Georgana, Anna Yakovleva, Laura G Caller, Sarah L Caddy, Theresa Feltwell, Fahad A Khokhar, Charlotte J Houldcroft, Martin D Curran, Surendra Parmar, The COVID-19 Genomics UK (COG-UK) Consortium, Alex Alderton, Rachel Nelson, Ewan Harrison, John Sillitoe, Stephen D Bentley, Jeffrey C Barrett, M. Estee Torok, Ian G Goodfellow, Cordelia Langford, Dominic Kwiatkowski, Wellcome Sanger Institute COVID-19 Surveillance Team

**Affiliations:** Wellcome Sanger Institute, Hinxton, United Kingdom; European Bioinformatics Institute, Hinxton, United Kingdom; Department of Medicine, University of Cambridge; Department of Pathology, University of Cambridge; The Francis Crick Institute, London; Cambridge Institute of Therapeutic Immunology and Infectious Disease, University of Cambridge; Public Health England, Cambridge, UK; Nuffield Department of Medicine, University of Oxford

**Keywords:** SARS-CoV-2, within-host, transmission, mutational spectrum

## Abstract

Monitoring the spread of SARS-CoV-2 and reconstructing transmission chains has become a major public health focus for many governments around the world. The modest mutation rate and rapid transmission of SARS-CoV-2 prevents the reconstruction of transmission chains from consensus genome sequences, but within-host genetic diversity could theoretically help identify close contacts. Here we describe the patterns of within-host diversity in 1,181 SARS-CoV-2 samples sequenced to high depth in duplicate. 95% of samples show within-host mutations at detectable allele frequencies. Analyses of the mutational spectra revealed strong strand asymmetries suggestive of damage or RNA editing of the plus strand, rather than replication errors, dominating the accumulation of mutations during the SARS-CoV-2 pandemic. Within and between host diversity show strong purifying selection, particularly against nonsense mutations. Recurrent within-host mutations, many of which coincide with known phylogenetic homoplasies, display a spectrum and patterns of purifying selection more suggestive of mutational hotspots than recombination or convergent evolution. While allele frequencies suggest that most samples result from infection by a single lineage, we identify multiple putative examples of co-infection. Integrating these results into an epidemiological inference framework, we find that while sharing of within-host variants between samples could help the reconstruction of transmission chains, mutational hotspots and rare cases of superinfection can confound these analyses.
