## Supplementary Table 3 for "Patterns of within-host genetic diversity in SARS-CoV-2"

# a small number of samples are being processed and this list will be updated soon
CAMB-71A93	ERS4945947	EPI_ISL_439647
CAMB-71AA2	ERS4945972	EPI_ISL_439870
CAMB-71AC0	ERS4945959	EPI_ISL_439659
CAMB-71ADF	ERS4946009	EPI_ISL_439903
CAMB-71AEE	ERS4945877	EPI_ISL_439578
CAMB-71AFD	ERS4946036	EPI_ISL_439929
CAMB-71B09	ERS4946058	EPI_ISL_439950
CAMB-71B18	ERS4945919	EPI_ISL_439619
CAMB-71B27	ERS4945920	EPI_ISL_439620
CAMB-71B36	ERS4945860	EPI_ISL_439563
CAMB-71B45	ERS4945911	EPI_ISL_439611
CAMB-71B54	ERS4945964	EPI_ISL_439664
CAMB-71B63	ERS4945997	EPI_ISL_439892
CAMB-71B72	ERS4945912	EPI_ISL_439612
CAMB-71B81	ERS4945832	EPI_ISL_439536
CAMB-71BBE	ERS4945968	EPI_ISL_439866
CAMB-71BCD	ERS4946060	EPI_ISL_439952
CAMB-71BDC	ERS4945830	EPI_ISL_439534
CAMB-71BEB	ERS4945839	EPI_ISL_439543
CAMB-71BFA	ERS4945901	EPI_ISL_439601
CAMB-71C06	ERS4946054	EPI_ISL_439946
CAMB-71C15	ERS4946034	EPI_ISL_439927
CAMB-71C24	ERS4945855	NULL
CAMB-71C33	ERS4946006	EPI_ISL_439901
CAMB-71C42	ERS4945983	EPI_ISL_439880
CAMB-71C51	ERS4945917	EPI_ISL_439617
CAMB-71C60	ERS4945907	EPI_ISL_439607
CAMB-71C7F	ERS4945950	EPI_ISL_439650
CAMB-71C8E	ERS4945865	EPI_ISL_439567
CAMB-71C9D	ERS4945937	EPI_ISL_439637
CAMB-71CAC	ERS4945840	EPI_ISL_439544
CAMB-71CBB	ERS4946055	EPI_ISL_439947
CAMB-71CCA	ERS4945910	EPI_ISL_439610
CAMB-71CD9	ERS4945890	EPI_ISL_439590
CAMB-71CE8	ERS4946004	EPI_ISL_439899
CAMB-71CF7	ERS4945923	EPI_ISL_439623
CAMB-71D03	ERS4945828	EPI_ISL_439532
CAMB-71D12	ERS4945979	EPI_ISL_439876
CAMB-71D21	ERS4945946	EPI_ISL_439646
CAMB-71D30	ERS4945850	EPI_ISL_439554
CAMB-71D4F	ERS4946039	EPI_ISL_439932
CAMB-71D6D	ERS4945988	EPI_ISL_439885
CAMB-71D7C	ERS4945899	EPI_ISL_439599
CAMB-71D8B	ERS4945869	EPI_ISL_439571
CAMB-71D9A	ERS4946157	EPI_ISL_438300
CAMB-71DA9	ERS4946253	EPI_ISL_438391
CAMB-71DB8	ERS4946322	EPI_ISL_438458
CAMB-71DC7	ERS4946267	EPI_ISL_438404
CAMB-71DD6	ERS4946184	EPI_ISL_438327
CAMB-71DE5	ERS4946364	EPI_ISL_438500
CAMB-71DF4	ERS4946112	EPI_ISL_438255
CAMB-71E00	ERS4946120	EPI_ISL_438263
CAMB-71E2E	ERS4946299	EPI_ISL_438435
CAMB-71E3D	ERS4945952	EPI_ISL_439652
CAMB-71E4C	ERS4945902	EPI_ISL_439602
CAMB-71E5B	ERS4945835	EPI_ISL_439539
CAMB-71E6A	ERS4945954	EPI_ISL_439654
CAMB-71E79	ERS4945933	EPI_ISL_439633
CAMB-71E88	ERS4946013	EPI_ISL_439907
CAMB-71E97	ERS4945851	EPI_ISL_439555
CAMB-71EA6	ERS4946024	EPI_ISL_439917
CAMB-71EB5	ERS4945846	EPI_ISL_439550
CAMB-71EC4	ERS4945949	EPI_ISL_439649
CAMB-71ED3	ERS4945889	EPI_ISL_439589
CAMB-71EE2	ERS4946040	EPI_ISL_439933
CAMB-71EF1	ERS4946030	EPI_ISL_439923
CAMB-71F0D	ERS4945927	EPI_ISL_439627
CAMB-71F1C	ERS4945892	EPI_ISL_439592
CAMB-71F2B	ERS4946059	EPI_ISL_439951
CAMB-71F3A	ERS4945845	EPI_ISL_439549
CAMB-71F49	ERS4945926	EPI_ISL_439626
CAMB-71F58	ERS4945992	NULL
CAMB-71F67	ERS4946043	EPI_ISL_439936
CAMB-71F76	ERS4946001	EPI_ISL_439896
CAMB-71F85	ERS4945956	EPI_ISL_439656
CAMB-71F94	ERS4945886	EPI_ISL_439586
CAMB-71FA3	ERS4945966	EPI_ISL_439864
CAMB-71FB2	ERS4945975	EPI_ISL_439873
CAMB-71FD0	ERS4945969	EPI_ISL_439867
CAMB-71FEF	ERS4945881	EPI_ISL_439581
CAMB-71FFE	ERS4946044	NULL
CAMB-72009	ERS4946018	EPI_ISL_439911
CAMB-72018	ERS4945844	EPI_ISL_439548
CAMB-72027	ERS4946042	EPI_ISL_439935
CAMB-72036	ERS4945882	EPI_ISL_439582
CAMB-72045	ERS4945931	EPI_ISL_439631
CAMB-72054	ERS4946023	EPI_ISL_439916
CAMB-72063	ERS4946050	EPI_ISL_439942
CAMB-72072	ERS4945999	EPI_ISL_439894
CAMB-72081	ERS4945962	EPI_ISL_439662
CAMB-72090	ERS4946052	EPI_ISL_439944
CAMB-720AF	ERS4945887	EPI_ISL_439587
CAMB-720BE	ERS4945885	EPI_ISL_439585
CAMB-720CD	ERS4946025	EPI_ISL_439918
CAMB-720DC	ERS4946041	EPI_ISL_439934
CAMB-720EB	ERS4945929	EPI_ISL_439629
CAMB-720FA	ERS4945842	EPI_ISL_439546
CAMB-72106	ERS4946026	EPI_ISL_439919
CAMB-72115	ERS4945875	EPI_ISL_439576
CAMB-72124	ERS4945857	EPI_ISL_439560
CAMB-72133	ERS4945940	EPI_ISL_439640
CAMB-72142	ERS4945960	EPI_ISL_439660
CAMB-72151	ERS4946037	EPI_ISL_439930
CAMB-72160	ERS4945990	EPI_ISL_439887
CAMB-7217F	ERS4945908	EPI_ISL_439608
CAMB-7218E	ERS4945898	EPI_ISL_439598
CAMB-7219D	ERS4945925	EPI_ISL_439625
CAMB-721AC	ERS4945856	EPI_ISL_439559
CAMB-721BB	ERS4946008	NULL
CAMB-721CA	ERS4945955	EPI_ISL_439655
CAMB-721D9	ERS4945953	EPI_ISL_439653
CAMB-721F7	ERS4945957	EPI_ISL_439657
CAMB-72203	ERS4945971	EPI_ISL_439869
CAMB-72221	ERS4945922	EPI_ISL_439622
CAMB-72230	ERS4945995	EPI_ISL_439891
CAMB-7224F	ERS4945903	EPI_ISL_439603
CAMB-7225E	ERS4945841	EPI_ISL_439545
CAMB-7226D	ERS4945978	NULL
CAMB-7227C	NULL	NULL
CAMB-7228B	ERS4945924	EPI_ISL_439624
CAMB-7229A	ERS4945847	EPI_ISL_439551
CAMB-722A9	ERS4945893	EPI_ISL_439593
CAMB-722B8	ERS4945880	NULL
CAMB-722C7	ERS4945853	EPI_ISL_439557
CAMB-722D6	ERS4946007	EPI_ISL_439902
CAMB-722E5	ERS4945905	EPI_ISL_439605
CAMB-722F4	ERS4945918	EPI_ISL_439618
CAMB-72300	ERS4945961	EPI_ISL_439661
CAMB-7231F	ERS4945861	EPI_ISL_439564
CAMB-7232E	ERS4945876	EPI_ISL_439577
CAMB-7233D	ERS4945951	EPI_ISL_439651
CAMB-7234C	ERS4945874	EPI_ISL_439575
CAMB-7236A	ERS4946021	EPI_ISL_439914
CAMB-72379	ERS4945831	EPI_ISL_439535
CAMB-72388	ERS4946014	EPI_ISL_439908
CAMB-723A6	ERS4946056	EPI_ISL_439948
CAMB-723B5	ERS4945895	EPI_ISL_439595
CAMB-723C4	ERS4946010	EPI_ISL_439904
CAMB-723E2	ERS4945843	EPI_ISL_439547
CAMB-723F1	ERS4946016	EPI_ISL_439910
CAMB-7240D	ERS4945838	EPI_ISL_439542
CAMB-7241C	ERS4945942	EPI_ISL_439642
CAMB-7242B	ERS4945936	EPI_ISL_439636
CAMB-7243A	ERS4945884	EPI_ISL_439584
CAMB-72458	ERS4946048	EPI_ISL_439940
CAMB-72467	ERS4945921	EPI_ISL_439621
CAMB-72476	ERS4945848	EPI_ISL_439552
CAMB-72485	ERS4945896	EPI_ISL_439596
CAMB-72494	ERS4945836	EPI_ISL_439540
CAMB-724A3	ERS4946000	EPI_ISL_439895
CAMB-724B2	ERS4946051	EPI_ISL_439943
CAMB-724C1	ERS4945870	EPI_ISL_439572
CAMB-724D0	ERS4945932	EPI_ISL_439632
CAMB-724EF	ERS4945872	NULL
CAMB-724FE	ERS4945900	EPI_ISL_439600
CAMB-7250A	ERS4945977	EPI_ISL_439875
CAMB-72519	ERS4945915	EPI_ISL_439615
CAMB-72537	ERS4945934	EPI_ISL_439634
CAMB-72546	ERS4945837	EPI_ISL_439541
CAMB-72555	NULL	NULL
CAMB-72564	ERS4946046	EPI_ISL_439938
CAMB-72573	ERS4946053	EPI_ISL_439945
CAMB-72582	ERS4946028	EPI_ISL_439921
CAMB-72591	ERS4945993	EPI_ISL_439889
CAMB-725A0	ERS4945916	EPI_ISL_439616
CAMB-725BF	ERS4946011	EPI_ISL_439905
CAMB-725DD	ERS4946027	EPI_ISL_439920
CAMB-725EC	ERS4946003	EPI_ISL_439898
CAMB-725FB	ERS4945928	EPI_ISL_439628
CAMB-72607	ERS4946012	EPI_ISL_439906
CAMB-72616	ERS4945829	EPI_ISL_439533
CAMB-72625	ERS4945948	EPI_ISL_439648
CAMB-72634	ERS4945943	EPI_ISL_439643
CAMB-72652	ERS4946033	EPI_ISL_439926
CAMB-72661	ERS4945862	NULL
CAMB-72670	ERS4945868	EPI_ISL_439570
CAMB-7268F	ERS4946047	EPI_ISL_439939
CAMB-7269E	ERS4946002	EPI_ISL_439897
CAMB-726AD	ERS4945873	EPI_ISL_439574
CAMB-726BC	ERS4945909	EPI_ISL_439609
CAMB-726CB	ERS4945904	EPI_ISL_439604
CAMB-726DA	ERS4945913	EPI_ISL_439613
CAMB-726E9	ERS4945982	EPI_ISL_439879
CAMB-726F8	ERS4945987	EPI_ISL_439884
CAMB-72704	ERS4945985	EPI_ISL_439882
CAMB-72713	ERS4945958	EPI_ISL_439658
CAMB-72722	ERS4945945	EPI_ISL_439645
CAMB-72731	ERS4945935	EPI_ISL_439635
CAMB-72740	ERS4945944	EPI_ISL_439644
CAMB-7275F	ERS4946029	EPI_ISL_439922
CAMB-7276E	ERS4945984	EPI_ISL_439881
CAMB-7277D	ERS4945938	EPI_ISL_439638
CAMB-7278C	ERS4945863	EPI_ISL_439565
CAMB-7279B	ERS4945871	EPI_ISL_439573
CAMB-727AA	ERS4946032	EPI_ISL_439925
CAMB-727C8	ERS4945834	EPI_ISL_439538
CAMB-727D7	ERS4945996	NULL
CAMB-727E6	ERS4945879	EPI_ISL_439580
CAMB-727F5	ERS4946035	EPI_ISL_439928
CAMB-72801	ERS4945897	EPI_ISL_439597
CAMB-72810	ERS4946057	EPI_ISL_439949
CAMB-7282F	ERS4945906	EPI_ISL_439606
CAMB-7283E	ERS4945980	EPI_ISL_439877
CAMB-7284D	ERS4945891	EPI_ISL_439591
CAMB-7285C	ERS4945833	EPI_ISL_439537
CAMB-7286B	ERS4946038	EPI_ISL_439931
CAMB-7287A	ERS4945930	EPI_ISL_439630
CAMB-72889	ERS4946019	EPI_ISL_439912
CAMB-72898	ERS4945974	EPI_ISL_439872
CAMB-728A7	ERS4945939	EPI_ISL_439639
CAMB-728B6	ERS4946049	EPI_ISL_439941
CAMB-728C5	ERS4945976	EPI_ISL_439874
CAMB-728D4	ERS4945867	EPI_ISL_439569
CAMB-728E3	ERS4946020	EPI_ISL_439913
CAMB-728F2	ERS4945858	EPI_ISL_439561
CAMB-7291D	ERS4945989	EPI_ISL_439886
CAMB-7292C	ERS4946015	EPI_ISL_439909
CAMB-7293B	ERS4945994	EPI_ISL_439890
CAMB-7294A	ERS4945894	EPI_ISL_439594
CAMB-72959	ERS4945859	EPI_ISL_439562
CAMB-72968	ERS4945981	EPI_ISL_439878
CAMB-72977	ERS4945965	EPI_ISL_439863
CAMB-72986	ERS4945864	EPI_ISL_439566
CAMB-72995	ERS4945991	EPI_ISL_439888
CAMB-729A4	ERS4945866	EPI_ISL_439568
CAMB-729C2	ERS4945888	EPI_ISL_439588
CAMB-729D1	ERS4946005	EPI_ISL_439900
CAMB-729E0	ERS4945878	EPI_ISL_439579
CAMB-729FF	ERS4945854	EPI_ISL_439558
CAMB-72A0B	ERS4945986	EPI_ISL_439883
CAMB-72A1A	ERS4945852	EPI_ISL_439556
CAMB-72A29	ERS4945998	EPI_ISL_439893
CAMB-72A47	ERS4945941	EPI_ISL_439641
CAMB-72A56	ERS4945970	EPI_ISL_439868
CAMB-72A65	ERS4946045	EPI_ISL_439937
CAMB-72A74	ERS4945963	EPI_ISL_439663
CAMB-72A83	ERS4945914	EPI_ISL_439614
CAMB-72AA1	ERS4946031	EPI_ISL_439924
CAMB-72AB0	ERS4945967	EPI_ISL_439865
CAMB-72ACF	ERS4945973	EPI_ISL_439871
CAMB-72ADE	ERS4946022	EPI_ISL_439915
CAMB-72AED	ERS4946017	NULL
CAMB-72AFC	ERS4945849	EPI_ISL_439553
CAMB-72B17	ERS4945883	EPI_ISL_439583
CAMB-73CC8	ERS4535409	NULL
CAMB-7591A	ERS4946121	EPI_ISL_438264
CAMB-75929	ERS4946148	EPI_ISL_438291
CAMB-75938	ERS4946283	EPI_ISL_438419
CAMB-75947	ERS4946346	EPI_ISL_438482
CAMB-75956	ERS4946347	EPI_ISL_438483
CAMB-75974	ERS4946197	EPI_ISL_438340
CAMB-75983	ERS4946334	EPI_ISL_438470
CAMB-75992	ERS4946136	EPI_ISL_438279
CAMB-759A1	ERS4946371	EPI_ISL_438507
CAMB-759B0	ERS4946139	EPI_ISL_438282
CAMB-759CF	ERS4946243	EPI_ISL_591082
CAMB-759DE	ERS4946353	EPI_ISL_438489
CAMB-759ED	ERS4946340	EPI_ISL_438476
CAMB-759FC	ERS4946115	EPI_ISL_438258
CAMB-75A08	ERS4946338	EPI_ISL_438474
CAMB-75A17	ERS4946269	EPI_ISL_438406
CAMB-75A26	ERS4946331	EPI_ISL_438467
CAMB-75A35	ERS4946258	EPI_ISL_438395
CAMB-75A44	ERS4946368	EPI_ISL_438504
CAMB-75A53	ERS4946192	EPI_ISL_438335
CAMB-75A62	ERS4946232	EPI_ISL_438373
CAMB-75A71	ERS4946249	EPI_ISL_438388
CAMB-75A80	ERS4946117	EPI_ISL_438260
CAMB-75A9F	ERS4946365	EPI_ISL_438501
CAMB-75ABD	ERS4946168	EPI_ISL_438311
CAMB-75ACC	ERS4946198	EPI_ISL_438341
CAMB-75ADB	ERS4946312	EPI_ISL_438448
CAMB-75AEA	ERS4890385	EPI_ISL_439427
CAMB-75AF9	ERS4946176	EPI_ISL_438319
CAMB-75B14	ERS4946199	EPI_ISL_438342
CAMB-75B23	ERS4946162	EPI_ISL_438305
CAMB-75B32	ERS4946154	EPI_ISL_438297
CAMB-75B41	ERS4946237	EPI_ISL_438378
CAMB-75B50	ERS4946228	EPI_ISL_438370
CAMB-75B6F	ERS4946336	EPI_ISL_438472
CAMB-75B7E	ERS4946135	EPI_ISL_438278
CAMB-75B8D	ERS4946222	EPI_ISL_438364
CAMB-75B9C	ERS4946303	EPI_ISL_438439
CAMB-75BAB	ERS4946164	EPI_ISL_438307
CAMB-75BBA	ERS4946195	EPI_ISL_438338
CAMB-75BC9	ERS4946156	EPI_ISL_438299
CAMB-75BD8	ERS4946369	EPI_ISL_438505
CAMB-75BE7	ERS4946229	EPI_ISL_438371
CAMB-75BF6	ERS4946187	EPI_ISL_438330
CAMB-75C02	ERS4946302	EPI_ISL_438438
CAMB-75C11	ERS4946247	EPI_ISL_438386
CAMB-75C20	ERS4946367	EPI_ISL_438503
CAMB-75C3F	ERS4946210	EPI_ISL_438353
CAMB-75C4E	ERS4946172	EPI_ISL_438315
CAMB-75C5D	ERS4946161	EPI_ISL_438304
CAMB-75C6C	ERS4946327	EPI_ISL_438463
CAMB-75C7B	ERS4946158	EPI_ISL_438301
CAMB-75C8A	ERS4946119	EPI_ISL_438262
CAMB-75CB7	ERS4946294	EPI_ISL_438430
CAMB-75CC6	ERS4946345	EPI_ISL_438481
CAMB-75CD5	ERS4946188	EPI_ISL_438331
CAMB-75CE4	ERS4946149	EPI_ISL_438292
CAMB-75CF3	ERS4946315	EPI_ISL_438451
CAMB-75D0F	ERS4946280	EPI_ISL_438416
CAMB-75D1E	ERS4946212	EPI_ISL_438355
CAMB-75D2D	ERS4946287	EPI_ISL_438423
CAMB-75D3C	ERS4946193	EPI_ISL_438336
CAMB-75D4B	ERS4946284	EPI_ISL_438420
CAMB-75D5A	ERS4946181	EPI_ISL_438324
CAMB-75D69	ERS4946141	EPI_ISL_438284
CAMB-75D78	ERS4946170	EPI_ISL_438313
CAMB-75D87	ERS4946325	EPI_ISL_438461
CAMB-75D96	ERS4946191	EPI_ISL_438334
CAMB-75DA5	ERS4946208	EPI_ISL_438351
CAMB-75DB4	ERS4946362	EPI_ISL_438498
CAMB-75DC3	ERS4946372	EPI_ISL_438508
CAMB-75DD2	ERS4946127	EPI_ISL_438270
CAMB-75DE1	ERS4946230	NULL
CAMB-75DF0	ERS4946355	EPI_ISL_438491
CAMB-75E0C	ERS4946250	EPI_ISL_438389
CAMB-75E1B	ERS4946319	EPI_ISL_438455
CAMB-75E2A	ERS4946201	EPI_ISL_438344
CAMB-75E39	ERS4946178	EPI_ISL_438321
CAMB-75E48	ERS4946260	EPI_ISL_438397
CAMB-75E57	ERS4946361	EPI_ISL_438497
CAMB-75E66	ERS4946133	EPI_ISL_438276
CAMB-75E75	ERS4946248	EPI_ISL_438387
CAMB-75E93	ERS4946169	EPI_ISL_438312
CAMB-75EA2	ERS4946274	NULL
CAMB-75EB1	ERS4946335	EPI_ISL_438471
CAMB-75EDF	ERS4946256	EPI_ISL_438393
CAMB-75EEE	ERS4946358	EPI_ISL_438494
CAMB-75EFD	ERS4946341	EPI_ISL_438477
CAMB-75F27	ERS4946225	EPI_ISL_438367
CAMB-75F36	ERS4946128	EPI_ISL_438271
CAMB-75F45	ERS4946245	EPI_ISL_438385
CAMB-75F54	ERS4946262	EPI_ISL_438399
CAMB-75F63	ERS4946147	EPI_ISL_438290
CAMB-75F72	ERS4946209	EPI_ISL_438352
CAMB-75F81	ERS4946273	EPI_ISL_438410
CAMB-75F90	ERS4946134	EPI_ISL_438277
CAMB-75FBE	ERS4946278	EPI_ISL_438414
CAMB-75FCD	ERS4946218	EPI_ISL_438360
CAMB-75FDC	ERS4946344	EPI_ISL_438480
CAMB-75FEB	ERS4946254	NULL
CAMB-75FFA	ERS4946308	EPI_ISL_438444
CAMB-76005	ERS4946279	EPI_ISL_438415
CAMB-76023	ERS4946306	EPI_ISL_438442
CAMB-76041	ERS4890407	EPI_ISL_439448
CAMB-76050	ERS4890365	EPI_ISL_439407
CAMB-7606F	ERS4890308	EPI_ISL_438529
CAMB-7607E	ERS4890486	EPI_ISL_439523
CAMB-7608D	ERS4890421	EPI_ISL_439461
CAMB-7609C	ERS4946268	EPI_ISL_438405
CAMB-760AB	ERS4890390	EPI_ISL_439432
CAMB-760BA	ERS4890481	EPI_ISL_439518
CAMB-760C9	ERS4890492	EPI_ISL_439527
CAMB-760D8	ERS4946140	EPI_ISL_438283
CAMB-760E7	ERS4890410	EPI_ISL_439450
CAMB-760F6	ERS4946125	EPI_ISL_438268
CAMB-76102	ERS4890401	EPI_ISL_439442
CAMB-76111	ERS4946137	EPI_ISL_438280
CAMB-76120	ERS4890467	EPI_ISL_439505
CAMB-7614E	ERS4890431	EPI_ISL_439469
CAMB-7615D	ERS4946185	EPI_ISL_438328
CAMB-7616C	ERS4890426	EPI_ISL_439465
CAMB-7617B	ERS4946328	EPI_ISL_438464
CAMB-7618A	ERS4946173	EPI_ISL_438316
CAMB-761A8	ERS4946159	EPI_ISL_438302
CAMB-761B7	ERS4946252	NULL
CAMB-761C6	ERS4946296	EPI_ISL_438432
CAMB-761D5	ERS4946316	EPI_ISL_438452
CAMB-761E4	ERS4946275	EPI_ISL_438411
CAMB-761F3	ERS4946282	EPI_ISL_438418
CAMB-7620F	ERS4946276	EPI_ISL_438412
CAMB-7621E	ERS4890418	EPI_ISL_439458
CAMB-7622D	ERS4946224	EPI_ISL_438366
CAMB-7624B	ERS4946305	EPI_ISL_438441
CAMB-76269	ERS4946190	EPI_ISL_438333
CAMB-76278	ERS4946123	EPI_ISL_438266
CAMB-76287	ERS4946200	EPI_ISL_438343
CAMB-762A5	ERS4946301	EPI_ISL_438437
CAMB-762B4	ERS4946227	EPI_ISL_438369
CAMB-762C3	ERS4946356	EPI_ISL_438492
CAMB-762D2	ERS4946220	EPI_ISL_438362
CAMB-762E1	ERS4946277	EPI_ISL_438413
CAMB-762F0	ERS4946189	EPI_ISL_438332
CAMB-7630C	ERS4946150	EPI_ISL_438293
CAMB-7631B	ERS4890368	EPI_ISL_439410
CAMB-7632A	ERS4946165	EPI_ISL_438308
CAMB-76339	ERS4890470	EPI_ISL_439508
CAMB-76348	ERS4946244	EPI_ISL_438384
CAMB-76366	ERS4946266	EPI_ISL_438403
CAMB-76375	ERS4946146	EPI_ISL_438289
CAMB-76384	ERS4946202	EPI_ISL_438345
CAMB-76393	ERS4946131	EPI_ISL_438274
CAMB-763A2	ERS4946263	EPI_ISL_438400
CAMB-763B1	ERS4890430	NULL
CAMB-763C0	ERS4946167	EPI_ISL_438310
CAMB-763EE	ERS4946211	EPI_ISL_438354
CAMB-763FD	ERS4946264	EPI_ISL_438401
CAMB-76409	ERS4946304	EPI_ISL_438440
CAMB-76418	ERS4890301	EPI_ISL_438522
CAMB-76427	ERS4946324	EPI_ISL_438460
CAMB-76445	ERS4946130	EPI_ISL_438273
CAMB-76454	ERS4946144	EPI_ISL_438287
CAMB-76463	ERS4946223	EPI_ISL_438365
CAMB-76472	ERS4890305	EPI_ISL_438526
CAMB-76481	ERS4946124	EPI_ISL_438267
CAMB-76490	ERS4946203	EPI_ISL_438346
CAMB-764CD	ERS4946293	EPI_ISL_438429
CAMB-764DC	ERS4890366	EPI_ISL_439408
CAMB-764EB	ERS4946145	EPI_ISL_438288
CAMB-764FA	ERS4946317	EPI_ISL_438453
CAMB-76506	ERS4946215	EPI_ISL_438358
CAMB-76515	ERS4946339	EPI_ISL_438475
CAMB-76524	ERS4946271	EPI_ISL_438408
CAMB-76533	ERS4890468	EPI_ISL_439506
CAMB-76542	ERS4946359	EPI_ISL_438495
CAMB-76551	ERS4946180	EPI_ISL_438323
CAMB-76560	ERS4946221	EPI_ISL_438363
CAMB-7657F	ERS4890495	EPI_ISL_439530
CAMB-7658E	ERS4890477	EPI_ISL_439515
CAMB-7659D	ERS4946233	EPI_ISL_438374
CAMB-765AC	ERS4890433	EPI_ISL_439471
CAMB-765BB	ERS4890317	EPI_ISL_438538
CAMB-765CA	ERS4890483	EPI_ISL_439520
CAMB-765E8	ERS4946311	EPI_ISL_438447
CAMB-765F7	ERS4946357	EPI_ISL_438493
CAMB-76603	ERS4890377	EPI_ISL_439419
CAMB-76612	ERS4946214	EPI_ISL_438357
CAMB-76621	ERS4946213	EPI_ISL_438356
CAMB-76630	ERS4890369	EPI_ISL_439411
CAMB-7664F	ERS4946300	EPI_ISL_438436
CAMB-7666D	ERS4890453	EPI_ISL_439491
CAMB-7667C	ERS4890351	EPI_ISL_439394
CAMB-7668B	ERS4946354	EPI_ISL_438490
CAMB-766B8	ERS4890485	EPI_ISL_439522
CAMB-766C7	ERS4946330	EPI_ISL_438466
CAMB-766D6	ERS4946285	EPI_ISL_438421
CAMB-766E5	ERS4946370	EPI_ISL_438506
CAMB-766F4	ERS4946281	EPI_ISL_438417
CAMB-7672E	ERS4946194	EPI_ISL_438337
CAMB-7673D	ERS4946289	EPI_ISL_438425
CAMB-7674C	ERS4946116	EPI_ISL_438259
CAMB-7675B	ERS4946241	EPI_ISL_438382
CAMB-7676A	ERS4946257	EPI_ISL_438394
CAMB-76779	ERS4946310	EPI_ISL_438446
CAMB-76797	ERS4946196	EPI_ISL_438339
CAMB-767A6	ERS4946255	EPI_ISL_438392
CAMB-767B5	ERS4946216	NULL
CAMB-767C4	ERS4946291	EPI_ISL_438427
CAMB-767D3	ERS4946206	EPI_ISL_438349
CAMB-767E2	ERS4946242	EPI_ISL_438383
CAMB-767F1	ERS4946360	EPI_ISL_438496
CAMB-7680D	ERS4946321	EPI_ISL_438457
CAMB-7681C	ERS4946351	EPI_ISL_438487
CAMB-7682B	ERS4946129	EPI_ISL_438272
CAMB-7683A	ERS4946366	EPI_ISL_438502
CAMB-76849	ERS4946126	EPI_ISL_438269
CAMB-76858	ERS4946332	EPI_ISL_438468
CAMB-76867	ERS4946171	EPI_ISL_438314
CAMB-76876	ERS4946333	EPI_ISL_438469
CAMB-76885	ERS4946177	EPI_ISL_438320
CAMB-76894	ERS4946143	EPI_ISL_438286
CAMB-768A3	ERS4946207	EPI_ISL_438350
CAMB-768B2	ERS4946204	EPI_ISL_438347
CAMB-768C1	ERS4946307	EPI_ISL_438443
CAMB-768D0	ERS4946182	EPI_ISL_438325
CAMB-768EF	ERS4946234	EPI_ISL_438375
CAMB-768FE	ERS4946326	EPI_ISL_438462
CAMB-7690A	ERS4946219	EPI_ISL_438361
CAMB-76919	ERS4946259	EPI_ISL_438396
CAMB-76928	ERS4946113	EPI_ISL_438256
CAMB-76937	ERS4946132	EPI_ISL_438275
CAMB-76955	ERS4946179	EPI_ISL_438322
CAMB-76964	ERS4946297	EPI_ISL_438433
CAMB-76973	ERS4946313	EPI_ISL_438449
CAMB-76982	ERS4946251	EPI_ISL_438390
CAMB-76991	ERS4946288	EPI_ISL_438424
CAMB-769A0	ERS4946352	EPI_ISL_438488
CAMB-769BF	ERS4946183	EPI_ISL_438326
CAMB-769CE	ERS4946152	EPI_ISL_438295
CAMB-769DD	ERS4946155	EPI_ISL_438298
CAMB-769EC	ERS4946217	EPI_ISL_438359
CAMB-769FB	ERS4946160	EPI_ISL_438303
CAMB-76A16	ERS4946318	EPI_ISL_438454
CAMB-76A25	ERS4946320	EPI_ISL_438456
CAMB-76A34	ERS4946236	EPI_ISL_438377
CAMB-76A61	ERS4946186	EPI_ISL_438329
CAMB-76A70	ERS4946292	EPI_ISL_438428
CAMB-76A8F	ERS4946175	EPI_ISL_438318
CAMB-76A9E	ERS4946349	EPI_ISL_438485
CAMB-76AAD	ERS4946239	EPI_ISL_438380
CAMB-76ABC	ERS4946166	EPI_ISL_438309
CAMB-76ACB	ERS4946342	EPI_ISL_438478
CAMB-76ADA	ERS4946205	EPI_ISL_438348
CAMB-76AE9	ERS4946329	EPI_ISL_438465
CAMB-76AF8	ERS4946337	EPI_ISL_438473
CAMB-76B04	ERS4946298	EPI_ISL_438434
CAMB-76B13	ERS4946174	EPI_ISL_438317
CAMB-76B22	ERS4946153	EPI_ISL_438296
CAMB-76B31	ERS4946261	EPI_ISL_438398
CAMB-76B40	ERS4946231	EPI_ISL_438372
CAMB-76B5F	ERS4946240	EPI_ISL_438381
CAMB-76B6E	ERS4946286	EPI_ISL_438422
CAMB-76B7D	ERS4946118	EPI_ISL_438261
CAMB-76B8C	ERS4946151	EPI_ISL_438294
CAMB-76B9B	ERS4946122	EPI_ISL_438265
CAMB-76BB9	ERS4946363	EPI_ISL_438499
CAMB-76BC8	ERS4946348	EPI_ISL_438484
CAMB-76BD7	ERS4946295	EPI_ISL_438431
CAMB-76BE6	ERS4946309	EPI_ISL_438445
CAMB-76C01	ERS4946350	EPI_ISL_438486
CAMB-76C2F	ERS4946270	EPI_ISL_438407
CAMB-76C3E	ERS4946142	EPI_ISL_438285
CAMB-76C4D	ERS4946138	EPI_ISL_438281
CAMB-76C5C	ERS4946238	EPI_ISL_438379
CAMB-76C6B	ERS4946114	EPI_ISL_438257
CAMB-76C7A	ERS4946323	EPI_ISL_438459
CAMB-76C89	ERS4946163	EPI_ISL_438306
CAMB-76C98	ERS4946290	EPI_ISL_438426
CAMB-76CA7	ERS4946265	EPI_ISL_438402
CAMB-76CB6	ERS4946272	EPI_ISL_438409
CAMB-76CC5	ERS4946235	EPI_ISL_438376
CAMB-76CD4	ERS4946226	EPI_ISL_438368
CAMB-76CE3	ERS4946314	EPI_ISL_438450
CAMB-76CF2	ERS4946246	NULL
CAMB-76D0E	ERS4946343	EPI_ISL_438479
CAMB-76D2C	ERS4890476	EPI_ISL_439514
CAMB-76D4A	ERS4890360	EPI_ISL_439403
CAMB-76D68	ERS4890488	EPI_ISL_439525
CAMB-76D86	ERS4890309	EPI_ISL_438530
CAMB-76DA4	ERS4890412	EPI_ISL_439452
CAMB-76DC2	ERS4890333	EPI_ISL_439376
CAMB-76DE0	ERS4890303	EPI_ISL_438524
CAMB-76E0B	ERS4890436	EPI_ISL_439474
CAMB-76E29	ERS4890357	EPI_ISL_439400
CAMB-76E65	ERS4890347	EPI_ISL_439389
CAMB-76E83	ERS4890298	EPI_ISL_438519
CAMB-76EA1	ERS4890473	EPI_ISL_439511
CAMB-76ECF	ERS4890484	EPI_ISL_439521
CAMB-76EED	ERS4890466	EPI_ISL_439504
CAMB-76F26	ERS4890406	EPI_ISL_439447
CAMB-770D7	ERS4890480	EPI_ISL_439517
CAMB-770E6	ERS4890338	EPI_ISL_439380
CAMB-770F5	ERS4890354	EPI_ISL_439397
CAMB-77101	ERS4890312	EPI_ISL_438533
CAMB-77110	ERS4890392	EPI_ISL_439434
CAMB-7712F	ERS4890294	EPI_ISL_438515
CAMB-7714D	ERS4890395	EPI_ISL_439437
CAMB-7715C	ERS4890375	EPI_ISL_439417
CAMB-7716B	ERS4890328	EPI_ISL_439371
CAMB-7717A	ERS4890419	EPI_ISL_439459
CAMB-77189	ERS4890359	EPI_ISL_439402
CAMB-77198	ERS4890315	EPI_ISL_438536
CAMB-771A7	ERS4890450	EPI_ISL_439488
CAMB-771B6	ERS4890454	EPI_ISL_439492
CAMB-771C5	ERS4890290	EPI_ISL_438511
CAMB-771E3	ERS4890327	EPI_ISL_439370
CAMB-771F2	ERS4890479	EPI_ISL_439516
CAMB-7720E	ERS4890341	EPI_ISL_439383
CAMB-7721D	ERS4890352	EPI_ISL_439395
CAMB-7724A	ERS4890478	NULL
CAMB-77259	ERS4890320	EPI_ISL_438541
CAMB-77268	ERS4890334	EPI_ISL_439377
CAMB-77277	ERS4890288	EPI_ISL_438509
CAMB-77286	ERS4890343	EPI_ISL_439385
CAMB-77295	ERS4890445	EPI_ISL_439483
CAMB-772A4	ERS4890386	EPI_ISL_439428
CAMB-772B3	ERS4890339	EPI_ISL_439381
CAMB-772C2	ERS4890311	EPI_ISL_438532
CAMB-772D1	ERS4890378	EPI_ISL_439420
CAMB-772E0	ERS4890449	EPI_ISL_439487
CAMB-772FF	ERS4890394	EPI_ISL_439436
CAMB-7730B	ERS4890461	EPI_ISL_439499
CAMB-7731A	ERS4890342	EPI_ISL_439384
CAMB-77329	ERS4625155	EPI_ISL_439390
CAMB-77338	ERS4890409	NULL
CAMB-77347	ERS4890370	EPI_ISL_439412
CAMB-77365	ERS4890475	EPI_ISL_439513
CAMB-77374	ERS4890336	EPI_ISL_439378
CAMB-77383	ERS4890323	EPI_ISL_438544
CAMB-77392	ERS4890416	EPI_ISL_439456
CAMB-773A1	ERS4890306	EPI_ISL_438527
CAMB-773B0	ERS4890348	EPI_ISL_439391
CAMB-773CF	ERS4890423	EPI_ISL_439463
CAMB-773DE	ERS4890447	EPI_ISL_439485
CAMB-773ED	ERS4890457	EPI_ISL_439495
CAMB-77417	ERS4890434	EPI_ISL_439472
CAMB-77426	ERS4890332	EPI_ISL_439375
CAMB-77444	ERS4890321	EPI_ISL_438542
CAMB-77453	ERS4890324	EPI_ISL_438545
CAMB-77462	ERS4890460	EPI_ISL_439498
CAMB-77480	ERS4890456	EPI_ISL_439494
CAMB-7749F	ERS4890382	EPI_ISL_439424
CAMB-774AE	ERS4890411	EPI_ISL_439451
CAMB-774BD	ERS4890465	EPI_ISL_439503
CAMB-774CC	ERS4890452	EPI_ISL_439490
CAMB-774DB	ERS4890428	EPI_ISL_439467
CAMB-774F9	ERS4890374	EPI_ISL_439416
CAMB-77505	ERS4890302	EPI_ISL_438523
CAMB-77523	ERS4890491	NULL
CAMB-77532	ERS4890319	EPI_ISL_438540
CAMB-77541	ERS4890299	EPI_ISL_438520
CAMB-77550	ERS4890414	EPI_ISL_439454
CAMB-7756F	ERS4890361	NULL
CAMB-7757E	ERS4890292	EPI_ISL_438513
CAMB-7758D	ERS4890364	EPI_ISL_439406
CAMB-775AB	ERS4890335	NULL
CAMB-775BA	ERS4890307	EPI_ISL_438528
CAMB-775D8	ERS4890435	EPI_ISL_439473
CAMB-775E7	ERS4890318	EPI_ISL_438539
CAMB-775F6	ERS4890289	EPI_ISL_438510
CAMB-77602	ERS4890381	EPI_ISL_439423
CAMB-77620	ERS4890310	EPI_ISL_438531
CAMB-7763F	ERS4890440	EPI_ISL_439478
CAMB-7764E	ERS4890384	EPI_ISL_439426
CAMB-7765D	ERS4890316	EPI_ISL_438537
CAMB-7766C	ERS4890325	EPI_ISL_439368
CAMB-7767B	ERS4890388	EPI_ISL_439430
CAMB-7768A	ERS4890402	EPI_ISL_439443
CAMB-776A8	ERS4890496	EPI_ISL_439531
CAMB-776B7	ERS4890463	EPI_ISL_439501
CAMB-776C6	ERS4890408	EPI_ISL_439449
CAMB-776D5	ERS4890371	EPI_ISL_439413
CAMB-776E4	ERS4890331	EPI_ISL_439374
CAMB-776F3	ERS4890322	EPI_ISL_438543
CAMB-7772D	ERS4890372	EPI_ISL_439414
CAMB-7774B	ERS4890458	EPI_ISL_439496
CAMB-7775A	ERS4890379	EPI_ISL_439421
CAMB-77769	ERS4890345	EPI_ISL_439387
CAMB-77778	ERS4890417	EPI_ISL_439457
CAMB-77796	ERS4890462	EPI_ISL_439500
CAMB-777A5	ERS4890362	EPI_ISL_439404
CAMB-777C3	ERS4890494	EPI_ISL_439529
CAMB-777D2	ERS4890459	EPI_ISL_439497
CAMB-777E1	ERS4890443	EPI_ISL_439481
CAMB-777F0	ERS4890293	EPI_ISL_438514
CAMB-7780C	ERS4890344	EPI_ISL_439386
CAMB-7781B	ERS4890493	EPI_ISL_439528
CAMB-7782A	ERS4890415	EPI_ISL_439455
CAMB-77839	ERS4890326	EPI_ISL_439369
CAMB-77848	ERS4890397	EPI_ISL_439439
CAMB-77866	ERS4890363	EPI_ISL_439405
CAMB-77875	ERS4890451	EPI_ISL_439489
CAMB-77893	ERS4890471	EPI_ISL_439509
CAMB-778A2	ERS4890455	EPI_ISL_439493
CAMB-778B1	ERS4890400	EPI_ISL_439441
CAMB-778C0	ERS4890396	EPI_ISL_439438
CAMB-778DF	ERS4890404	EPI_ISL_439445
CAMB-778EE	ERS4890376	EPI_ISL_439418
CAMB-778FD	ERS4890442	EPI_ISL_439480
CAMB-77909	ERS4890389	EPI_ISL_439431
CAMB-77918	ERS4890420	EPI_ISL_439460
CAMB-77927	ERS4890432	EPI_ISL_439470
CAMB-77936	ERS4890425	NULL
CAMB-77954	ERS4890304	EPI_ISL_438525
CAMB-77963	ERS4890438	EPI_ISL_439476
CAMB-77972	ERS4890367	EPI_ISL_439409
CAMB-77981	ERS4890474	EPI_ISL_439512
CAMB-77990	ERS4890487	EPI_ISL_439524
CAMB-779AF	ERS4890427	EPI_ISL_439466
CAMB-779BE	ERS4890313	EPI_ISL_438534
CAMB-779CD	ERS4890350	EPI_ISL_439393
CAMB-779DC	ERS4890464	EPI_ISL_439502
CAMB-779EB	ERS4890446	EPI_ISL_439484
CAMB-77A15	ERS4890482	EPI_ISL_439519
CAMB-77A24	ERS4946095	EPI_ISL_440842
CAMB-77A33	ERS4890329	EPI_ISL_439372
CAMB-77A42	ERS4946070	EPI_ISL_440818
CAMB-77A51	ERS4890358	EPI_ISL_439401
CAMB-77A60	ERS4946092	EPI_ISL_440839
CAMB-77A7F	ERS4890403	EPI_ISL_439444
CAMB-77A8E	ERS4946106	EPI_ISL_438249
CAMB-77A9D	ERS4890424	EPI_ISL_439464
CAMB-77AAC	ERS4946067	EPI_ISL_591093
CAMB-77ABB	ERS4890393	EPI_ISL_439435
CAMB-77ACA	ERS4946073	EPI_ISL_440821
CAMB-77AD9	ERS4890349	EPI_ISL_439392
CAMB-77AE8	ERS4946080	EPI_ISL_440828
CAMB-77AF7	ERS4890387	EPI_ISL_439429
CAMB-77B03	ERS4890422	EPI_ISL_439462
CAMB-77B12	ERS4890330	EPI_ISL_439373
CAMB-77B21	ERS4890383	EPI_ISL_439425
CAMB-77B30	ERS4890472	EPI_ISL_439510
CAMB-77B4F	ERS4890391	EPI_ISL_439433
CAMB-77B5E	ERS4890489	EPI_ISL_439526
CAMB-77B6D	ERS4890441	EPI_ISL_439479
CAMB-77B7C	ERS4890340	EPI_ISL_439382
CAMB-77B8B	ERS4890413	EPI_ISL_439453
CAMB-77B9A	ERS4946082	EPI_ISL_440830
CAMB-77BA9	ERS4946094	EPI_ISL_440841
CAMB-77BB8	NULL	NULL
CAMB-77BC7	ERS4946084	EPI_ISL_440832
CAMB-77BD6	ERS4946085	EPI_ISL_440833
CAMB-77BE5	ERS4946103	EPI_ISL_440850
CAMB-77C00	ERS4946091	EPI_ISL_440838
CAMB-77C1F	ERS4946063	EPI_ISL_440812
CAMB-77C2E	ERS4946065	EPI_ISL_440814
CAMB-77C3D	ERS4946104	EPI_ISL_440851
CAMB-77C4C	ERS4946096	EPI_ISL_440843
CAMB-77C5B	ERS4946064	EPI_ISL_440813
CAMB-77C6A	ERS4946088	EPI_ISL_440836
CAMB-77C79	ERS4946066	EPI_ISL_440815
CAMB-77C88	ERS4946107	EPI_ISL_438250
CAMB-77C97	ERS4946062	EPI_ISL_440811
CAMB-77CA6	ERS4946074	EPI_ISL_440822
CAMB-77CB5	ERS4946102	EPI_ISL_440849
CAMB-77CC4	ERS4946098	EPI_ISL_440845
CAMB-77CD3	ERS4946071	EPI_ISL_440819
CAMB-77CE2	ERS4946075	EPI_ISL_440823
CAMB-77CF1	ERS4946077	EPI_ISL_440825
CAMB-77D0D	ERS4946081	EPI_ISL_440829
CAMB-77D1C	ERS4946086	EPI_ISL_440834
CAMB-77D2B	ERS4946987	EPI_ISL_440601
CAMB-77D3A	ERS4946624	EPI_ISL_441842
CAMB-77D58	ERS4946079	EPI_ISL_440827
CAMB-77D67	ERS4946100	EPI_ISL_440847
CAMB-77D76	ERS4946076	EPI_ISL_440824
CAMB-77D85	ERS4946109	EPI_ISL_438252
CAMB-77DA3	ERS4946089	EPI_ISL_440837
CAMB-77DB2	ERS4946083	EPI_ISL_440831
CAMB-77DC1	ERS4946105	EPI_ISL_438248
CAMB-77DD0	ERS4946108	EPI_ISL_438251
CAMB-77DEF	ERS4946069	EPI_ISL_440817
CAMB-77E0A	ERS4946097	EPI_ISL_440844
CAMB-77E19	ERS4946110	EPI_ISL_438253
CAMB-77E28	ERS4946061	EPI_ISL_440810
CAMB-77E37	ERS4946087	EPI_ISL_440835
CAMB-77E46	ERS4946901	EPI_ISL_441312
CAMB-77E64	ERS4946072	EPI_ISL_440820
CAMB-77E73	ERS4946068	EPI_ISL_440816
CAMB-77E82	ERS4946617	EPI_ISL_441836
CAMB-77E91	ERS4946705	EPI_ISL_441125
CAMB-77EA0	ERS4946766	EPI_ISL_441185
CAMB-77EBF	ERS4946619	EPI_ISL_441837
CAMB-77ECE	ERS4946622	EPI_ISL_441840
CAMB-77EDD	ERS4946785	EPI_ISL_441204
CAMB-77EEC	ERS4946738	EPI_ISL_441157
CAMB-77EFB	ERS4946078	EPI_ISL_440826
CAMB-77F07	ERS4946600	EPI_ISL_441819
CAMB-77F16	ERS4946101	EPI_ISL_440848
CAMB-77F25	ERS4946618	NULL
CAMB-77F34	ERS4946093	EPI_ISL_440840
CAMB-77F43	ERS4946787	EPI_ISL_441206
CAMB-77F52	ERS4946827	EPI_ISL_441243
CAMB-77F61	ERS4946700	EPI_ISL_441120
CAMB-77F70	ERS4946928	EPI_ISL_441339
CAMB-77F8F	ERS4946743	EPI_ISL_441162
CAMB-77F9E	ERS4946099	EPI_ISL_440846
CAMB-77FAD	ERS4946570	EPI_ISL_441789
CAMB-77FBC	ERS4946111	EPI_ISL_438254
CAMB-77FCB	ERS4946576	EPI_ISL_441795
CAMB-77FDA	ERS4946090	NULL
CAMB-77FE9	ERS4946811	EPI_ISL_441229
CAMB-77FF8	ERS4946850	EPI_ISL_441264
CAMB-78003	ERS4946726	EPI_ISL_441146
CAMB-78012	ERS4946703	EPI_ISL_441123
CAMB-78030	ERS4946708	EPI_ISL_441128
CAMB-7804F	ERS4946584	EPI_ISL_441803
CAMB-7806D	ERS4946683	EPI_ISL_441103
CAMB-7809A	ERS4946732	EPI_ISL_441152
CAMB-780A9	ERS4946698	EPI_ISL_441118
CAMB-780B8	ERS4946744	EPI_ISL_441163
CAMB-780D6	ERS4946616	EPI_ISL_441835
CAMB-780E5	NULL	NULL
CAMB-78100	NULL	NULL
CAMB-7811F	ERS4946741	EPI_ISL_441160
CAMB-7812E	ERS4946729	EPI_ISL_441149
CAMB-7813D	ERS4946612	EPI_ISL_441831
CAMB-7814C	ERS4946690	EPI_ISL_441110
CAMB-7815B	ERS4946692	EPI_ISL_441112
CAMB-7816A	ERS4946687	EPI_ISL_441107
CAMB-78179	ERS4946719	EPI_ISL_441139
CAMB-78188	ERS4946724	EPI_ISL_441144
CAMB-78AD8	ERS4946800	EPI_ISL_441219
CAMB-78AF6	ERS4946567	EPI_ISL_441786
CAMB-78B02	ERS4946691	EPI_ISL_441111
CAMB-78B11	ERS4946589	EPI_ISL_441808
CAMB-78B20	ERS4946659	EPI_ISL_441080
CAMB-78B3F	ERS4946640	EPI_ISL_441062
CAMB-78B4E	ERS4946633	EPI_ISL_441056
CAMB-78B5D	ERS4946628	EPI_ISL_441846
CAMB-78B8A	ERS4946825	NULL
CAMB-78B99	ERS4946631	EPI_ISL_441054
CAMB-78BA8	ERS4946845	EPI_ISL_441260
CAMB-78BB7	ERS4946765	EPI_ISL_441184
CAMB-78BD5	ERS4946767	EPI_ISL_441186
CAMB-78BF3	ERS4946731	EPI_ISL_441151
CAMB-78C0F	ERS4946739	EPI_ISL_441158
CAMB-78C1E	ERS4946783	EPI_ISL_441202
CAMB-78C2D	ERS4946651	EPI_ISL_441072
CAMB-78C4B	ERS4946652	EPI_ISL_441073
CAMB-78C5A	ERS4946718	EPI_ISL_441138
CAMB-78C69	ERS4946742	EPI_ISL_441161
CAMB-78C78	ERS4946696	EPI_ISL_441116
CAMB-78C87	ERS4946704	EPI_ISL_441124
CAMB-78C96	ERS4946649	EPI_ISL_441070
CAMB-78CA5	ERS4946801	EPI_ISL_441220
CAMB-78CB4	ERS4946751	EPI_ISL_441170
CAMB-78CC3	ERS4946730	EPI_ISL_441150
CAMB-78CE1	ERS4946583	EPI_ISL_441802
CAMB-78CF0	ERS4946675	EPI_ISL_441096
CAMB-78D0C	ERS4946859	EPI_ISL_441273
CAMB-78D1B	ERS4946608	EPI_ISL_441827
CAMB-78D2A	ERS4946946	EPI_ISL_440562
CAMB-78D39	ERS4946797	EPI_ISL_441216
CAMB-78D48	ERS4946925	EPI_ISL_441336
CAMB-78D75	ERS4946585	EPI_ISL_441804
CAMB-78D84	ERS4946823	EPI_ISL_441240
CAMB-78D93	ERS4946663	EPI_ISL_441084
CAMB-78DA2	ERS4946837	EPI_ISL_441252
CAMB-78DB1	ERS4946695	EPI_ISL_441115
CAMB-78DC0	ERS4946866	EPI_ISL_441279
CAMB-78DDF	ERS4946938	EPI_ISL_441349
CAMB-78DEE	ERS4946965	EPI_ISL_440579
CAMB-78DFD	ERS4946819	EPI_ISL_441237
CAMB-78E09	ERS4946849	EPI_ISL_441263
CAMB-78E27	ERS4946869	EPI_ISL_441281
CAMB-78E36	ERS4946876	EPI_ISL_441288
CAMB-78E45	ERS4946867	EPI_ISL_441280
CAMB-78E54	ERS4946814	EPI_ISL_441232
CAMB-78E72	ERS4946919	EPI_ISL_441330
CAMB-78E90	ERS4946847	EPI_ISL_441262
CAMB-78EAF	ERS4946980	EPI_ISL_440594
CAMB-78EEB	ERS4946858	EPI_ISL_441272
CAMB-78F24	ERS4947009	EPI_ISL_440622
CAMB-78F33	ERS4946851	EPI_ISL_441265
CAMB-78F42	ERS4946991	NULL
CAMB-78F60	ERS4946772	EPI_ISL_441191
CAMB-78F7F	ERS4946678	EPI_ISL_441099
CAMB-78F9D	ERS4946756	EPI_ISL_441175
CAMB-78FAC	ERS4946679	EPI_ISL_441100
CAMB-78FD9	ERS4946579	EPI_ISL_441798
CAMB-78FF7	ERS4946598	EPI_ISL_441817
CAMB-79002	ERS4946856	EPI_ISL_441270
CAMB-79011	ERS4946582	EPI_ISL_441801
CAMB-79020	ERS4946995	EPI_ISL_440608
CAMB-7903F	ERS4946566	EPI_ISL_441785
CAMB-7904E	ERS4946807	EPI_ISL_441225
CAMB-7905D	ERS4946594	EPI_ISL_441813
CAMB-7906C	ERS4946971	EPI_ISL_440585
CAMB-7907B	ERS4946750	EPI_ISL_441169
CAMB-7908A	ERS4946911	EPI_ISL_441322
CAMB-79099	ERS4946736	EPI_ISL_441155
CAMB-790B7	ERS4946657	EPI_ISL_441078
CAMB-790C6	ERS4946572	EPI_ISL_441791
CAMB-790D5	ERS4946677	EPI_ISL_441098
CAMB-790E4	ERS4946621	EPI_ISL_441839
CAMB-790F3	ERS4946788	EPI_ISL_441207
CAMB-7911E	ERS4946710	EPI_ISL_441130
CAMB-7912D	ERS4946740	EPI_ISL_441159
CAMB-7913C	ERS4946660	EPI_ISL_441081
CAMB-7915A	ERS4946803	EPI_ISL_441222
CAMB-79178	ERS4946716	EPI_ISL_441136
CAMB-79196	ERS4946664	EPI_ISL_441085
CAMB-791A5	ERS4946693	EPI_ISL_441113
CAMB-791B4	ERS4946588	EPI_ISL_441807
CAMB-791C3	ERS4946607	EPI_ISL_441826
CAMB-791D2	ERS4946706	EPI_ISL_441126
CAMB-791F0	ERS4946641	EPI_ISL_441063
CAMB-7920C	ERS4946773	EPI_ISL_441192
CAMB-7922A	ERS4946574	EPI_ISL_441793
CAMB-79239	ERS4946635	EPI_ISL_441058
CAMB-79248	ERS4946791	EPI_ISL_441210
CAMB-79257	ERS4946646	EPI_ISL_441067
CAMB-79266	ERS4946749	EPI_ISL_441168
CAMB-79275	ERS4946709	EPI_ISL_441129
CAMB-79284	ERS4946755	EPI_ISL_441174
CAMB-792A2	ERS4946686	EPI_ISL_441106
CAMB-792C0	ERS4946645	EPI_ISL_441066
CAMB-792EE	ERS4946784	EPI_ISL_441203
CAMB-792FD	ERS4946603	EPI_ISL_441822
CAMB-79327	ERS4946734	EPI_ISL_441154
CAMB-79336	ERS4946752	EPI_ISL_441171
CAMB-79345	ERS4946615	EPI_ISL_441834
CAMB-79363	ERS4946737	EPI_ISL_441156
CAMB-79372	ERS4946746	EPI_ISL_441165
CAMB-79390	ERS4946613	EPI_ISL_441832
CAMB-793AF	ERS4946614	EPI_ISL_441833
CAMB-793BE	ERS4946761	EPI_ISL_441180
CAMB-793CD	ERS4946670	EPI_ISL_441091
CAMB-793DC	ERS4946654	EPI_ISL_441075
CAMB-793FA	ERS4946636	EPI_ISL_441059
CAMB-79406	ERS4946685	EPI_ISL_441105
CAMB-79415	ERS4946727	EPI_ISL_441147
CAMB-79424	ERS4946777	EPI_ISL_441196
CAMB-79433	ERS4946720	EPI_ISL_441140
CAMB-79442	ERS4946721	EPI_ISL_441141
CAMB-79451	ERS4946665	EPI_ISL_441086
CAMB-79460	ERS4946694	EPI_ISL_441114
CAMB-7949D	ERS4946684	EPI_ISL_441104
CAMB-794AC	ERS4946713	EPI_ISL_441133
CAMB-794CA	ERS4946610	EPI_ISL_441829
CAMB-794D9	ERS4946762	EPI_ISL_441181
CAMB-794F7	ERS4946711	EPI_ISL_441131
CAMB-79503	ERS4946573	EPI_ISL_441792
CAMB-79512	ERS4946601	EPI_ISL_441820
CAMB-79521	ERS4946764	EPI_ISL_441183
CAMB-79530	ERS4946580	EPI_ISL_441799
CAMB-7954F	ERS4946745	EPI_ISL_441164
CAMB-7955E	ERS4946778	EPI_ISL_441197
CAMB-7956D	ERS4946575	EPI_ISL_441794
CAMB-7957C	ERS4946781	EPI_ISL_441200
CAMB-7958B	ERS4946653	EPI_ISL_441074
CAMB-7959A	ERS4946770	EPI_ISL_441189
CAMB-795A9	ERS4946668	EPI_ISL_441089
CAMB-795B8	ERS4946699	EPI_ISL_441119
CAMB-795C7	ERS4946658	EPI_ISL_441079
CAMB-795D6	ERS4946782	EPI_ISL_441201
CAMB-795E5	ERS4946609	EPI_ISL_441828
CAMB-795F4	ERS4946681	EPI_ISL_441102
CAMB-7961F	ERS4946793	EPI_ISL_441212
CAMB-7962E	ERS4946794	EPI_ISL_441213
CAMB-7963D	ERS4946790	EPI_ISL_441209
CAMB-7964C	ERS4946779	EPI_ISL_441198
CAMB-7965B	ERS4946602	EPI_ISL_441821
CAMB-7966A	ERS4946775	EPI_ISL_441194
CAMB-79679	ERS4946596	EPI_ISL_441815
CAMB-79688	ERS4946780	EPI_ISL_441199
CAMB-79697	ERS4946638	EPI_ISL_441061
CAMB-796A6	ERS4946625	EPI_ISL_441843
CAMB-796B5	ERS4946795	EPI_ISL_441214
CAMB-796C4	ERS4946595	EPI_ISL_441814
CAMB-796E2	ERS4946604	EPI_ISL_441823
CAMB-796F1	ERS4946796	EPI_ISL_441215
CAMB-7970D	ERS4946728	EPI_ISL_441148
CAMB-7971C	ERS4946667	EPI_ISL_441088
CAMB-7973A	ERS4946733	EPI_ISL_441153
CAMB-79749	ERS4946768	EPI_ISL_441187
CAMB-79758	ERS4946669	EPI_ISL_441090
CAMB-79767	ERS4946723	EPI_ISL_441143
CAMB-79776	ERS4946650	EPI_ISL_441071
CAMB-79785	ERS4946701	EPI_ISL_441121
CAMB-79794	ERS4946630	EPI_ISL_441053
CAMB-797A3	ERS4946643	EPI_ISL_441064
CAMB-797B2	ERS4946725	EPI_ISL_441145
CAMB-797C1	ERS4946798	EPI_ISL_441217
CAMB-797D0	ERS4946597	EPI_ISL_441816
CAMB-797EF	ERS4946672	EPI_ISL_441093
CAMB-797FE	ERS4946760	EPI_ISL_441179
CAMB-7980A	ERS4946623	EPI_ISL_441841
CAMB-79819	ERS4946578	EPI_ISL_441797
CAMB-79828	ERS4946763	EPI_ISL_441182
CAMB-79837	ERS4946586	EPI_ISL_441805
CAMB-79846	ERS4946599	EPI_ISL_441818
CAMB-79855	ERS4946717	EPI_ISL_441137
CAMB-79864	ERS4946592	EPI_ISL_441811
CAMB-79873	ERS4946569	EPI_ISL_441788
CAMB-79882	ERS4946590	EPI_ISL_441809
CAMB-79891	ERS4946747	EPI_ISL_441166
CAMB-798A0	ERS4946754	EPI_ISL_441173
CAMB-798CE	ERS4946577	EPI_ISL_441796
CAMB-798DD	ERS4946735	NULL
CAMB-798EC	ERS4946661	EPI_ISL_441082
CAMB-798FB	ERS4946792	EPI_ISL_441211
CAMB-79907	ERS4946895	EPI_ISL_441307
CAMB-79916	ERS4946655	EPI_ISL_441076
CAMB-79925	ERS4946890	EPI_ISL_441302
CAMB-79B3E	ERS4946944	EPI_ISL_440560
CAMB-79B4D	ERS4946924	EPI_ISL_441335
CAMB-79B5C	ERS4946873	EPI_ISL_441285
CAMB-79B6B	ERS4946893	EPI_ISL_441305
CAMB-79B7A	ERS4946899	EPI_ISL_441310
CAMB-79B89	ERS4947008	EPI_ISL_440621
CAMB-79B98	ERS4946808	EPI_ISL_441226
CAMB-79BA7	ERS4946982	EPI_ISL_440596
CAMB-79BB6	ERS4946948	EPI_ISL_440564
CAMB-79BD4	ERS4946824	EPI_ISL_441241
CAMB-79BE3	ERS4946806	NULL
CAMB-79BF2	ERS4946839	EPI_ISL_441254
CAMB-79C0E	ERS4946872	EPI_ISL_441284
CAMB-79C1D	ERS4946848	EPI_ISL_591081
CAMB-79C2C	ERS4946883	EPI_ISL_441295
CAMB-79C3B	ERS4946809	EPI_ISL_441227
CAMB-79C59	ERS4946815	EPI_ISL_441233
CAMB-79C68	ERS4946937	EPI_ISL_441348
CAMB-79C77	ERS4946884	EPI_ISL_441296
CAMB-79CA4	ERS4946990	EPI_ISL_440604
CAMB-79CB3	ERS4946889	EPI_ISL_441301
CAMB-79CC2	ERS4946985	EPI_ISL_440599
CAMB-79CD1	ERS4946897	EPI_ISL_441308
CAMB-79CE0	ERS4946961	EPI_ISL_440576
CAMB-79CFF	ERS4946894	EPI_ISL_441306
CAMB-79D0B	ERS4946921	EPI_ISL_441332
CAMB-79D1A	ERS4946896	NULL
CAMB-79D29	ERS4946886	EPI_ISL_441298
CAMB-79D38	ERS4947002	EPI_ISL_440615
CAMB-79D47	ERS4946902	EPI_ISL_441313
CAMB-79D65	ERS4946833	EPI_ISL_441248
CAMB-79D74	ERS4946978	EPI_ISL_440592
CAMB-79D83	ERS4947007	EPI_ISL_440620
CAMB-79DA1	ERS4946963	EPI_ISL_440577
CAMB-79DB0	ERS4946880	EPI_ISL_441292
CAMB-79DCF	ERS4946863	EPI_ISL_441276
CAMB-79DDE	ERS4946957	EPI_ISL_440572
CAMB-79DED	ERS4946887	EPI_ISL_441299
CAMB-79DFC	ERS4946805	EPI_ISL_441224
CAMB-79E08	ERS4946885	EPI_ISL_441297
CAMB-79E17	ERS4946870	EPI_ISL_441282
CAMB-79E26	ERS4947006	EPI_ISL_440619
CAMB-79E35	ERS4946835	EPI_ISL_441250
CAMB-79E44	ERS4946983	EPI_ISL_440597
CAMB-79E53	ERS4946930	EPI_ISL_441341
CAMB-79E62	ERS4946993	EPI_ISL_440606
CAMB-79E71	ERS4946917	EPI_ISL_441328
CAMB-79E80	ERS4946843	EPI_ISL_441258
CAMB-79E9F	ERS4947004	EPI_ISL_440617
CAMB-79EAE	ERS4946830	EPI_ISL_441246
CAMB-79EBD	ERS4947000	EPI_ISL_440613
CAMB-79ECC	ERS4946822	NULL
CAMB-79EDB	ERS4946914	EPI_ISL_441325
CAMB-79EEA	ERS4946943	EPI_ISL_440559
CAMB-79EF9	ERS4946989	EPI_ISL_440603
CAMB-79F14	ERS4946908	EPI_ISL_441319
CAMB-79F23	ERS4946844	EPI_ISL_441259
CAMB-79F32	ERS4946832	EPI_ISL_441247
CAMB-79F41	ERS4946951	EPI_ISL_440567
CAMB-79F50	ERS4946852	EPI_ISL_441266
CAMB-79F6F	ERS4946854	EPI_ISL_441268
CAMB-79F7E	ERS4946929	EPI_ISL_441340
CAMB-79F8D	ERS4946942	EPI_ISL_440558
CAMB-79F9C	ERS4946992	EPI_ISL_440605
CAMB-79FAB	ERS4946860	EPI_ISL_441274
CAMB-79FBA	ERS4946900	EPI_ISL_441311
CAMB-79FC9	ERS4946918	EPI_ISL_441329
CAMB-79FD8	ERS4946820	EPI_ISL_441238
CAMB-79FE7	ERS4946952	EPI_ISL_440568
CAMB-79FF6	ERS4946986	EPI_ISL_440600
CAMB-7A001	ERS4946958	EPI_ISL_440573
CAMB-7A010	ERS4946913	EPI_ISL_441324
CAMB-7A02F	ERS4946916	EPI_ISL_441327
CAMB-7A03E	ERS4946898	EPI_ISL_441309
CAMB-7A04D	ERS4946926	EPI_ISL_441337
CAMB-7A07A	ERS4946846	EPI_ISL_441261
CAMB-7A089	ERS4946864	EPI_ISL_441277
CAMB-7A098	ERS4946997	EPI_ISL_440610
CAMB-7A0A7	ERS4946935	EPI_ISL_441346
CAMB-7A0B6	ERS4946940	EPI_ISL_440556
CAMB-7A0C5	ERS4946999	EPI_ISL_440612
CAMB-7A0D4	ERS4946829	EPI_ISL_441245
CAMB-7A0E3	ERS4946878	EPI_ISL_441290
CAMB-7A0F2	ERS4946888	EPI_ISL_441300
CAMB-7A10E	ERS4946981	EPI_ISL_440595
CAMB-7A11D	ERS4946975	EPI_ISL_440589
CAMB-7A12C	ERS4946828	EPI_ISL_441244
CAMB-7A13B	ERS4946941	EPI_ISL_440557
CAMB-7A14A	ERS4946877	EPI_ISL_441289
CAMB-7A159	ERS4946972	EPI_ISL_440586
CAMB-7A168	ERS4946818	EPI_ISL_441236
CAMB-7A177	ERS4946871	EPI_ISL_441283
CAMB-7A195	ERS4946927	EPI_ISL_441338
CAMB-7A1A4	ERS4946974	EPI_ISL_440588
CAMB-7A1B3	ERS4946967	EPI_ISL_440581
CAMB-7A1C2	ERS4946862	NULL
CAMB-7A1D1	ERS4946910	EPI_ISL_441321
CAMB-7A1E0	ERS4946865	EPI_ISL_441278
CAMB-7A1FF	ERS4946960	EPI_ISL_440575
CAMB-7A20B	ERS4946920	EPI_ISL_441331
CAMB-7A21A	ERS4946969	EPI_ISL_440583
CAMB-7A229	ERS4946813	EPI_ISL_441231
CAMB-7A247	ERS4946810	EPI_ISL_441228
CAMB-7A256	NULL	NULL
CAMB-7A265	ERS4946853	EPI_ISL_441267
CAMB-7A274	ERS4946903	EPI_ISL_441314
CAMB-7A283	ERS4946804	EPI_ISL_441223
CAMB-7A292	ERS4946892	EPI_ISL_441304
CAMB-7A2A1	ERS4946996	EPI_ISL_440609
CAMB-7A2B0	ERS4946571	EPI_ISL_441790
CAMB-7A2CF	ERS4946674	EPI_ISL_441095
CAMB-7A2DE	ERS4946707	EPI_ISL_441127
CAMB-7A2ED	ERS4946682	NULL
CAMB-7A2FC	ERS4946626	EPI_ISL_441844
CAMB-7A308	ERS4946591	EPI_ISL_441810
CAMB-7A326	ERS4946637	EPI_ISL_441060
CAMB-7A335	ERS4946904	EPI_ISL_441315
CAMB-7A344	ERS4946932	EPI_ISL_441343
CAMB-7A353	ERS4946881	EPI_ISL_441293
CAMB-7A362	ERS4946998	EPI_ISL_440611
CAMB-7A371	ERS4946909	EPI_ISL_441320
CAMB-7A380	ERS4946994	EPI_ISL_440607
CAMB-7A39F	ERS4946688	EPI_ISL_441108
CAMB-7A3AE	ERS4946945	EPI_ISL_440561
CAMB-7A3BD	ERS4946656	EPI_ISL_441077
CAMB-7A3CC	ERS4946959	EPI_ISL_440574
CAMB-7A3DB	ERS4946568	EPI_ISL_441787
CAMB-7A3EA	ERS4946950	EPI_ISL_440566
CAMB-7A405	ERS4946923	EPI_ISL_441334
CAMB-7A441	ERS4946912	EPI_ISL_441323
CAMB-7A450	ERS4946564	EPI_ISL_441783
CAMB-7A46F	ERS4946979	EPI_ISL_440593
CAMB-7A47E	ERS4946611	EPI_ISL_441830
CAMB-7A48D	ERS4946838	EPI_ISL_441253
CAMB-7A49C	ERS4946748	EPI_ISL_441167
CAMB-7A4AB	ERS4946956	EPI_ISL_440571
CAMB-7A4BA	ERS4946861	EPI_ISL_441275
CAMB-7A4C9	ERS4946976	EPI_ISL_440590
CAMB-7A4D8	ERS4946879	EPI_ISL_441291
CAMB-7A4E7	ERS4946868	NULL
CAMB-7A4F6	ERS4946817	EPI_ISL_441235
CAMB-7A502	ERS4946905	EPI_ISL_441316
CAMB-7A511	ERS4946842	EPI_ISL_441257
CAMB-7A520	ERS4946915	EPI_ISL_441326
CAMB-7A53F	ERS4946955	NULL
CAMB-7A55D	ERS4946647	EPI_ISL_441068
CAMB-7A56C	ERS4946836	EPI_ISL_441251
CAMB-7A57B	ERS4946581	EPI_ISL_441800
CAMB-7A58A	ERS4946812	EPI_ISL_441230
CAMB-7A599	ERS4946593	EPI_ISL_441812
CAMB-7A5A8	ERS4946606	EPI_ISL_441825
CAMB-7A5B7	ERS4946680	EPI_ISL_441101
CAMB-7A5C6	ERS4946671	EPI_ISL_441092
CAMB-7A5D5	ERS4946644	EPI_ISL_441065
CAMB-7A5E4	ERS4946676	EPI_ISL_441097
CAMB-7A5F3	ERS4946627	EPI_ISL_441845
CAMB-7A60F	ERS4946565	EPI_ISL_441784
CAMB-7A61E	ERS4946774	EPI_ISL_441193
CAMB-7A62D	ERS4946771	EPI_ISL_441190
CAMB-7A63C	ERS4946988	EPI_ISL_440602
CAMB-7A64B	ERS4947005	EPI_ISL_440618
CAMB-7A65A	ERS4946891	EPI_ISL_441303
CAMB-7A669	ERS4946906	EPI_ISL_441317
CAMB-7A678	ERS4946841	EPI_ISL_441256
CAMB-7A687	ERS4946936	EPI_ISL_441347
CAMB-7A696	ERS4947001	EPI_ISL_440614
CAMB-7A6A5	ERS4946973	EPI_ISL_440587
CAMB-7A6B4	ERS4946922	EPI_ISL_441333
CAMB-7A6C3	ERS4946587	EPI_ISL_441806
CAMB-7A6E1	ERS4946722	EPI_ISL_441142
CAMB-7A6F0	ERS4946939	EPI_ISL_440555
CAMB-7A70C	ERS4946758	EPI_ISL_441177
CAMB-7A71B	ERS4946947	EPI_ISL_440563
CAMB-7A72A	ERS4946620	EPI_ISL_441838
CAMB-7A739	ERS4946715	EPI_ISL_441135
CAMB-7A748	ERS4946673	EPI_ISL_441094
CAMB-7A757	ERS4946757	EPI_ISL_441176
CAMB-7A766	ERS4946634	EPI_ISL_441057
CAMB-7A775	ERS4946964	EPI_ISL_440578
CAMB-7A784	ERS4946953	EPI_ISL_440569
CAMB-7A793	ERS4946857	EPI_ISL_441271
CAMB-7A7A2	ERS4946840	EPI_ISL_441255
CAMB-7A7B1	ERS4946826	EPI_ISL_441242
CAMB-7A7C0	ERS4946954	EPI_ISL_440570
CAMB-7A7DF	ERS4946882	EPI_ISL_441294
CAMB-7A7EE	ERS4946968	EPI_ISL_440582
CAMB-7A7FD	ERS4946977	EPI_ISL_440591
CAMB-7A809	ERS4946855	EPI_ISL_441269
CAMB-7A818	ERS4946834	EPI_ISL_441249
CAMB-7A827	ERS4946970	EPI_ISL_440584
CAMB-7A836	ERS4946934	EPI_ISL_441345
CAMB-7A854	ERS4946714	EPI_ISL_441134
CAMB-7A863	ERS4946712	EPI_ISL_441132
CAMB-7A872	ERS4946802	EPI_ISL_441221
CAMB-7A881	ERS4946648	EPI_ISL_441069
CAMB-7A890	ERS4946753	EPI_ISL_441172
CAMB-7A8EB	ERS4946759	EPI_ISL_441178
CAMB-7A924	ERS4946697	EPI_ISL_441117
CAMB-7A942	ERS4946629	EPI_ISL_441052
CAMB-7A960	ERS4946605	EPI_ISL_441824
CAMB-7A98E	ERS4946786	EPI_ISL_441205
CAMB-7A99D	ERS4946933	EPI_ISL_441344
CAMB-7A9AC	ERS4946816	EPI_ISL_441234
CAMB-7A9CA	ERS4946966	EPI_ISL_440580
CAMB-7A9D9	ERS4946931	EPI_ISL_441342
CAMB-7A9E8	ERS4946949	EPI_ISL_440565
CAMB-7AA21	ERS4946821	EPI_ISL_441239
CAMB-7B589	ERS4946874	EPI_ISL_441286
CAMB-7B598	ERS4946875	EPI_ISL_441287
CAMB-7B5A7	ERS4946907	EPI_ISL_441318
CAMB-7B5C5	ERS4947003	EPI_ISL_440616
CAMB-7B5D4	ERS4946769	EPI_ISL_441188
CAMB-7B61D	ERS4946799	EPI_ISL_441218
CAMB-7B62C	ERS4946776	EPI_ISL_441195
CAMB-7B64A	ERS4946702	EPI_ISL_441122
CAMB-7B659	ERS4946689	EPI_ISL_441109
CAMB-7B668	ERS4946789	EPI_ISL_441208
CAMB-7B677	ERS4946632	EPI_ISL_441055
CAMB-7B686	ERS4946662	EPI_ISL_441083
CAMB-7B695	ERS4946984	EPI_ISL_440598
CAMB-7B6A4	ERS4946666	EPI_ISL_441087
